# Activated Oncostatin M signaling drives cancer-associated skeletal muscle wasting

**DOI:** 10.1101/2023.01.26.525658

**Authors:** Aylin Domaniku, Samet Agca, Batu Toledo, Sevval Nur Bilgic, Aynur Erkin Kashgari, Serkan Kir

**Affiliations:** Department of Molecular Biology and Genetics, Koc University, Istanbul 34450, Turkey

**Keywords:** Cancer cachexia, skeletal muscle atrophy, muscular dystrophy, Oncostatin M, JAK/STAT3 signaling

## Abstract

Progressive weakness and muscle loss are associated with multiple chronic conditions including muscular dystrophy and cancer. Cancer-associated cachexia, characterized by dramatic weight loss and fatigue, leads to reduced quality of life and poor survival. Inflammatory cytokines have been implicated in muscle atrophy, however, available anti-cytokine therapies failed to prevent muscle wasting in cancer patients. We previously reported that muscle-specific deletion of the Oncostatin M (OSM) receptor (OSMR) preserved muscle mass and function in tumor-bearing mice. Here, we show that OSM is a potent inducer of muscle atrophy. OSM triggers cellular atrophy in primary myotubes utilizing the JAK/STAT3 pathway. Identification of OSM targets by RNA sequencing revealed the induction of various muscle atrophy-related genes, including *Atrogin1*. OSM overexpression in mice caused muscle wasting while the neutralization of circulating OSM protected from tumor-driven loss of muscle mass and function. Our results indicate that activated OSM/OSMR signaling drives muscle atrophy, and the therapeutic targeting of this pathway may be useful in preventing muscle wasting.
