## Supplemental Table 2 for "Activated Oncostatin M signaling drives cancer-associated skeletal muscle wasting"

### Sheet: OSM Target Genes
OSM Target Genes
1	SERPINB2
2	SERPINA3
3	NLRP2
4	PRG4
5	TGM1
6	A2M
7	WT1
8	ABI3BP
9	SPRR2E
10	TMPRSS11B
11	MT4
12	CSMD1
13	RTN4RL2
14	RNF125
15	SPRR2G
16	GZMB
17	SCRT1
18	IL33
19	PRSS22
20	P2RY6
21	SERPINA3
22	HTR2A
23	CCBE1
24	GAD1
25	LEPR
26	IL13RA2
27	PRSS3
28	ODAPH
29	ASCL2
30	IGFBP3
31	RSAD2
32	ADAMTSL4
33	SYT5
34	GDA
35	BDKRB1
36	C15orf48
37	ECM1
38	C16orf89
39	HAVCR2
40	ANPEP
41	C3
42	CPM
43	IFIT1B
44	MUC13
45	SFRP4
46	HLA-E
47	PRL
48	ELFN1
49	CFH
50	SHC2
51	C1S
52	RARB
53	MAN1A1
54	FIBCD1
55	SEMA4F
56	NPY1R
57	XDH
58	CA12
59	DISP2
60	ATP1A3
61	SDC1
62	CADM2
63	CDH17
64	SPRR1A
65	DDX60
66	TNFRSF9
67	RNF183
68	DEFB136
69	B3GALT4
70	RDH10
71	OASL
72	SULF1
73	GBP7
74	GBP4
75	REPS2
76	SIGLEC15
77	VIPR1
78	C1R
79	ZBP1
80	VEGFD
81	CMPK2
82	CYYR1
83	NIPAL1
84	TIMP3
85	VWA1
86	DOK6
87	TIMP1
88	NSG1
89	COL27A1
90	IL2RB
91	IL4R
92	IFIH1
93	LRRTM2
94	CELSR3
95	NEFM
96	CD28
97	LOX
98	CALCRL
99	CXCL10
100	FABP4
101	TRABD2B
102	MMP13
103	PROS1
104	ALDH1L1
105	COL23A1
106	JAKMIP3
107	C10orf99
108	SPP1
109	LOXL2
110	CARD14
111	PLXNA4
112	SORCS1
113	RAB39A
114	TNFRSF11B
115	C1QTNF1
116	GIPR
117	ABCA1
118	ADAM8
119	NRXN1
120	PIK3R5
121	KCNAB2
122	PTGER4
123	MXD1
124	TUBB4A
125	IL13RA1
126	SNCB
127	MNDA
128	CD244
129	CP
130	GLIS3
131	OIT3
132	PCDH9
133	SLC44A5
134	GLIS1
135	EGR2
136	MAP3K8
137	FAM78B
138	RASL11A
139	PRRT4
140	RCAN2
141	GARNL3
142	ADORA2B
143	MMP16
144	SOCS3
145	INHBB
146	WNT11
147	LIPC
148	USH2A
149	BMP1
150	ENPP2
151	C1QL3
152	TMEM45A
153	ACKR3
154	PTPRK
155	CDKL2
156	PXYLP1
157	SHANK2
158	HSD3B7
159	LXN
160	ESPN
161	CACNB2
162	BEAN1
163	CYP26B1
164	PPP2R2B
165	CNTNAP1
166	SERPINE1
167	CD53
168	IFIT3
169	FBLN2
170	HTR1B
171	NOS2
172	SEC14L2
173	PLAT
174	HCN1
175	ZNF618
176	PTK2B
177	SAMHD1
178	GREM2
179	LENG9
180	FBXO32
181	PDPN
182	OLFML3
183	SLN
184	PRDM1
185	TMEM173
186	TNFRSF10C
187	EMILIN1
188	HBEGF
189	CASP12
190	SLC2A13
191	GBP2
192	GLS2
193	STAT5A
194	PLOD3
195	GJA1
196	SPHK1
197	TM4SF1
198	CXCL1
199	C1RL
200	AMPD3
