## Supplemental Table 3 for "Activated Oncostatin M signaling drives cancer-associated skeletal muscle wasting"

### Sheet: Sheet1
		OSMR transcript levels		OSM target gene enrichment
Dataset	Disease	FC	Padj	NES	P value	set size
GSE1007	Duchenne muscular dystrophy (DMD)	2.4777	0.000197	1.4756	0.00705219	117
GSE109178	Duchenne muscular dystrophy (DMD)	3.96499	8.08e-07	1.65082	0	190
GSE109178	Dysferlin-deficient limb girdle muscular dystrophy type 2B (LGMD2B)	4.46299	0.00867	1.5093	0.00105042	190
GSE109178	Becker muscular dystrophy (BMD)	3.11928	0.00212	1.4655	0.00223464	190
GSE109178	Fukutin-related protein (FKRP)-deficient limb girdle muscular dystrophy type 2I (LGMD2I)	1.39694	0.529695	1.37513	0.0192878	190
GSE115650	Fascioscapulohumeral muscular dystrophy (FSHD)	3.52768	3.10473e-05	2.5466	0	191
GSE140261	Fascioscapulohumeral muscular dystrophy (FSHD)	3.12245	2.10579e-07	2.52478	0	194
GSE3307	Amyotophic lateral sclerosis (ALS)	0.921087	0.619	-1.21766	0.109353	185
GSE3307	Acute quadriplegic myopathy (AQM)	2.36046	0.00184	0.725315	0.978947	185
GSE3307	Becker muscular dystrophy (BMD)	2.20489	0.017114	1.66992	0	185
GSE3307	Duchenne muscular dystrophy (DMD)	2.26343	1.38e-05	2.04515	0	185
GSE3307	Emery Dreifuss muscular dystrophy (EDMD)	1.39939	0.114986	1.69851	0	185
GSE3307	Fascioscapulohumeral muscular dystrophy (FSHD)	1.55905	0.00748459	1.10131	0.195489	185
GSE3307	Hereditary spastic paraplegia (HSP)	1.08375	0.853728	-0.941786	0.627907	185
GSE3307	Juvenile dermatomyositis (JDM)	2.20084	0.000673	1.68525	0	185
GSE3307	Calpain3-deficient limb girdle muscular dystrophy type 2A (LGMD2A)	2.04627	0.00061767	2.16225	0	185
GSE3307	Dysferlin-deficient limb girdle muscular dystrophy type 2B (LGMD2B)	2.68328	0.00064	1.72103	0	185
GSE3307	Fukutin-related protein (FKRP)-deficient limb girdle muscular dystrophy type 2I (LGMD2I)	1.67249	0.04189	2.13067	0	185
